# Molecular mimicry of a pathogen virulence target by a plant immune receptor

**DOI:** 10.1101/2024.07.26.605320

**Authors:** Diana Gómez De La Cruz, Rafał Zdrzałek, Mark J. Banfield, Nicholas J. Talbot, Matthew J. Moscou

## Abstract

Plants and animals respond to pathogen attack by mounting innate immune responses that require intracellular nucleotide binding leucine-rich repeat (NLR) proteins. These immune receptors detect pathogen infection by sensing virulence effector proteins. However, the mechanisms by which receptors evolve new recognition specificities remain poorly understood. Here we report that a plant NLR has evolved the capacity to bind to a pathogen effector by acting as a molecular mimic of a virulence target of the effector, thereby triggering an immune response. The barley NLR Mildew Locus A 3 (MLA3) confers resistance to the blast fungus *Magnaporthe oryzae* by recognizing the effector Pwl2. Using structural analysis, we show that MLA3 has acquired the capacity to bind and respond to Pwl2 through molecular mimicry of the effector host target HIPP43. We demonstrate that the amino acids at the binding interface of MLA3 and Pwl2 are highly conserved in interface of HIPP43 with Pwl2, and are required to trigger an immune response. We used this discovery to bioengineer SR50—an MLA ortholog in rye that confers resistance to wheat stem rust—by introducing the Pwl2 binding interface of MLA3. This chimeric receptor has dual recognition activities, binding and responding to effectors from two major cereal pathogens. Collectively, these results provide evidence that plant immune receptors have evolved sophisticated mimicry strategies to counteract pathogen attack.
