## Supplemental Table 4 for "Molecular mimicry of a pathogen virulence target by a plant immune receptor"

### Sheet: Sheet1
Table S3. Primers to clone Mla3 and Mla23 Swap1 mutants.
	Primer name	Sequence	Purpose in this study	Source
	Mla3_S1a_fw	aaGGTCTCaGACGCACACCCTCACGTATATTATATTAGCATTCAG	Mla3Swap1a cloning by inverse PCR	This study
	Mla3_S1a_rv	aaGGTCTCaCGTCCAAGGCACGCCTCACCACAG	Mla3Swap1a cloning by inverse PCR	This study
	Mla23_S1a_fw	aaGGTCTCaAAAGCTGACCCGAACCACCCGCAAATCGCTATC	Mla23Swap1a cloning by inverse PCR	This study
	Mla23_S1a_rv	aaGGTCTCaCTTTCAGTGCTCTTCTTACAACAGC	Mla23Swap1a cloning by inverse PCR	This study
	Mla3_S1b_fw	aaGGTCTCaAACCACCCGCAAATTAGCATTCAGATGAGGCCAC	Mla3Swap1b cloning by inverse PCR	This study
	Mla3_S1b_rv	aaGGTCTCaGGTTCGGGTCAGCTTTCAAGGC	Mla3Swap1b cloning by inverse PCR	This study
	Mla23_S1b_fw	aaGGTCTCaCACGTATATTATATCGCTATCTTCATGCATCCC	Mla23Swap1b cloning by inverse PCR	This study
	Mla23_S1b_rv	aaGGTCTCaCGTGAGGGTGTGCGTCCAGTG	Mla23Swap1b cloning by inverse PCR	This study
	Mla23_D926K_fw	aaGGTCTCaAAAGCACACCCTAACCACCCGC	Mla23D926K site directed mutagenesis by inverse PCR	This study
	Mla23_D926K_rv	aaGGTCTCaCTTTCAGTGCTCTTCTTACAACAGC	Mla23D926K site directed mutagenesis by inverse PCR	This study
	Mla3_K926D_fw	aaGGTCTCaGACGCTGACCCGCACGTATATTATA	Mla3K926D site directed mutagenesis by inverse PCR	This study
	Mla3_K926D_rv	aaGGTCTCaCGTCCAAGGCACGCCTCACCACAG	Mla3K926D site directed mutagenesis by inverse PCR	This study
	Mla23_H928D_fw	aaGGTCTCaGACCCTAACCACCCGCAAATCGC	Mla23H928D site directed mutagenesis by inverse PCR	This study
	Mla23_H928D_rv	aaGGTCTCaGGTCTGCGTCCAGTGCTCTTCTTAC	Mla23H928D site directed mutagenesis by inverse PCR	This study
	Mla3_D928H_fw	aaGGTCTCaCACCCGCACGTATATTATATTAGCATTC	Mla3D928H site directed mutagenesis by inverse PCR	This study
	Mla3_D928H_rv	aaGGTCTCaGGTGAGCTTTCAAGGCACGCCTCACCACAGCC	Mla3D928H site directed mutagenesis by inverse PCR	This study
	Mla23_N930H_fw	aaGGTCTCaCACCACCCGCAAATCGCTATCTTC	Mla23N930H site directed mutagenesis by inverse PCR	This study
	Mla23_N930H_rv	aaGGTCTCaGGTGAGGGTGTGCGTCCAGTGC	Mla23N930H site directed mutagenesis by inverse PCR	This study
	Mla3_H930N_fw	aaGGTCTCaAACGTATATTATATTAGCATTCAGATGAGGC	Mla3H930N site directed mutagenesis by inverse PCR	This study
	Mla3_H930N_rv	aaGGTCTCaCGTTCGGGTCAGCTTTCAAGGC	Mla3H930N site directed mutagenesis by inverse PCR	This study
	Mla23_H931V_fw	aaGGTCTCaGTACCGCAAATCGCTATCTTCATG	Mla23H931V site directed mutagenesis by inverse PCR	This study
	Mla23_H931V_rv	aaGGTCTCaGTACGTTAGGGTGTGCGTCCAG	Mla23H931V site directed mutagenesis by inverse PCR	This study
	Mla3_V931H_fw	aaGGTCTCaCACTATTATATTAGCATTCAGATGAGGCC	Mla3V931H site directed mutagenesis by inverse PCR	This study
	Mla3_V931H_rv	aaGGTCTCaAGTGGTGCGGGTCAGCTTTCAAG	Mla3V931H site directed mutagenesis by inverse PCR	This study
	Mla23_P932Y_fw	aaGGTCTCaTATCAAATCGCTATCTTCATGCATCC	Mla23P932Y site directed mutagenesis by inverse PCR	This study
	Mla23_P932Y_rv	aaGGTCTCaGATAGTGGTTAGGGTGTGCGTC	Mla23P932Y site directed mutagenesis by inverse PCR	This study
	Mla3_Y932P_fw	aaGGTCTCaCCGTATATTAGCATTCAGATGAGGCCACGTATAGC	Mla3Y932P site directed mutagenesis by inverse PCR	This study
	Mla3_Y932P_rv	aaGGTCTCaACGGTACGTGCGGGTCAGCTTTC	Mla3Y932P site directed mutagenesis by inverse PCR	This study
	Mla23_Q933Y_fw	aaGGTCTCaTATATCGCTATCTTCATGCATCCC	Mla23Q933Y site directed mutagenesis by inverse PCR	This study
	Mla23_Q933Y_rv	aaGGTCTCaTATACGGGTGGTTAGGGTGTG	Mla23Q933Y site directed mutagenesis by inverse PCR	This study
	Mla3_Y933Q_fw	aaGGTCTCaCAAATTAGCATTCAGATGAGGCCACGTATAGC	Mla3Y933Q site directed mutagenesis by inverse PCR	This study
	Mla3_Y933Q_rv	aaGGTCTCaTTTGATATACGTGCGGGTCAGCTTTC	Mla3Y933Q site directed mutagenesis by inverse PCR	This study
