## Supplemental Table 5 for "Molecular mimicry of a pathogen virulence target by a plant immune receptor"

### Sheet: Sheet1
Table S4. Oligos to generate MLA3 K926 amino acid mutations
	Primer name	Sequence	Purpose in this study	Source
	MLA3_K926_PCR_fw	aaGGTCTCaTATTATATTAGCATTCAGATGAGGCCACG	Golden Gate cloning of MLA3 K926 substitutions	This study
	MLA3_K926_PCR_rv	aaGGTCTCaCACAGCCTCCGCTTCCTTTG	Golden Gate cloning of MLA3 K926 substitutions	This study
	MLA3_K926R_fw	aaGGTCTCaTGTGGTGAGGCGTGCCTTGCGTGCTGACCCGCACGTATATTaGAGACCaa	MLA3 K926R mutation	This study
	MLA3_K926R_rv	ttGGTCTCtAATATACGTGCGGGTCAGCACGCAAGGCACGCCTCACCACAtGAGACCtt	MLA3 K926R mutation	This study
	MLA3_K926H_fw	aaGGTCTCaTGTGGTGAGGCGTGCCTTGCACGCTGACCCGCACGTATATTaGAGACCaa	MLA3 K926H mutation	This study
	MLA3_K926H_rv	ttGGTCTCtAATATACGTGCGGGTCAGCGTGCAAGGCACGCCTCACCACAtGAGACCtt	MLA3 K926H mutation	This study
	MLA3_K926S_fw	aaGGTCTCaTGTGGTGAGGCGTGCCTTGAGCGCTGACCCGCACGTATATTaGAGACCaa	MLA3 K926S mutation	This study
	MLA3_K926S_rv	ttGGTCTCtAATATACGTGCGGGTCAGCGCTCAAGGCACGCCTCACCACAtGAGACCtt	MLA3 K926S mutation	This study
	MLA3_K926T_fw	aaGGTCTCaTGTGGTGAGGCGTGCCTTGACTGCTGACCCGCACGTATATTaGAGACCaa	MLA3 K926T mutation	This study
	MLA3_K926T_rv	ttGGTCTCtAATATACGTGCGGGTCAGCAGTCAAGGCACGCCTCACCACAtGAGACCtt	MLA3 K926T mutation	This study
	MLA3_K926N_fw	aaGGTCTCaTGTGGTGAGGCGTGCCTTGAACGCTGACCCGCACGTATATTaGAGACCaa	MLA3 K926N mutation	This study
	MLA3_K926N_rv	ttGGTCTCtAATATACGTGCGGGTCAGCGTTCAAGGCACGCCTCACCACAtGAGACCtt	MLA3 K926N mutation	This study
	MLA3_K926Q_fw	aaGGTCTCaTGTGGTGAGGCGTGCCTTGCAGGCTGACCCGCACGTATATTaGAGACCaa	MLA3 K926Q mutation	This study
	MLA3_K926Q_rv	ttGGTCTCtAATATACGTGCGGGTCAGCCTGCAAGGCACGCCTCACCACAtGAGACCtt	MLA3 K926Q mutation	This study
	MLA3_K926C_fw	aaGGTCTCaTGTGGTGAGGCGTGCCTTGTGTGCTGACCCGCACGTATATTaGAGACCaa	MLA3 K926C mutation	This study
	MLA3_K926C_rv	ttGGTCTCtAATATACGTGCGGGTCAGCACACAAGGCACGCCTCACCACAtGAGACCtt	MLA3 K926C mutation	This study
	MLA3_K926G_fw	aaGGTCTCaTGTGGTGAGGCGTGCCTTGGGAGCTGACCCGCACGTATATTaGAGACCaa	MLA3 K926G mutation	This study
	MLA3_K926G_rv	ttGGTCTCtAATATACGTGCGGGTCAGCTCCCAAGGCACGCCTCACCACAtGAGACCtt	MLA3 K926G mutation	This study
	MLA3_K926P_fw	aaGGTCTCaTGTGGTGAGGCGTGCCTTGCCTGCTGACCCGCACGTATATTaGAGACCaa	MLA3 K926P mutation	This study
	MLA3_K926P_rv	ttGGTCTCtAATATACGTGCGGGTCAGCAGGCAAGGCACGCCTCACCACAtGAGACCtt	MLA3 K926P mutation	This study
	MLA3_K926A_fw	aaGGTCTCaTGTGGTGAGGCGTGCCTTGGCCGCTGACCCGCACGTATATTaGAGACCaa	MLA3 K926A mutation	This study
	MLA3_K926A_rv	ttGGTCTCtAATATACGTGCGGGTCAGCGGCCAAGGCACGCCTCACCACAtGAGACCtt	MLA3 K926A mutation	This study
	MLA3_K926V_fw	aaGGTCTCaTGTGGTGAGGCGTGCCTTGGTTGCTGACCCGCACGTATATTaGAGACCaa	MLA3 K926V mutation	This study
	MLA3_K926V_rv	ttGGTCTCtAATATACGTGCGGGTCAGCAACCAAGGCACGCCTCACCACAtGAGACCtt	MLA3 K926V mutation	This study
	MLA3_K926I_fw	aaGGTCTCaTGTGGTGAGGCGTGCCTTGATAGCTGACCCGCACGTATATTaGAGACCaa	MLA3 K926I mutation	This study
	MLA3_K926I_rv	ttGGTCTCtAATATACGTGCGGGTCAGCTATCAAGGCACGCCTCACCACAtGAGACCtt	MLA3 K926I mutation	This study
	MLA3_K926L_fw	aaGGTCTCaTGTGGTGAGGCGTGCCTTGTTGGCTGACCCGCACGTATATTaGAGACCaa	MLA3 K926L mutation	This study
	MLA3_K926L_rv	ttGGTCTCtAATATACGTGCGGGTCAGCCAACAAGGCACGCCTCACCACAtGAGACCtt	MLA3 K926L mutation	This study
	MLA3_K926M_fw	aaGGTCTCaTGTGGTGAGGCGTGCCTTGATGGCTGACCCGCACGTATATTaGAGACCaa	MLA3 K926M mutation	This study
	MLA3_K926M_rv	ttGGTCTCtAATATACGTGCGGGTCAGCCATCAAGGCACGCCTCACCACAtGAGACCtt	MLA3 K926M mutation	This study
	MLA3_K926F_fw	aaGGTCTCaTGTGGTGAGGCGTGCCTTGTTCGCTGACCCGCACGTATATTaGAGACCaa	MLA3 K926F mutation	This study
	MLA3_K926F_rv	ttGGTCTCtAATATACGTGCGGGTCAGCGAACAAGGCACGCCTCACCACAtGAGACCtt	MLA3 K926F mutation	This study
	MLA3_K926Y_fw	aaGGTCTCaTGTGGTGAGGCGTGCCTTGTATGCTGACCCGCACGTATATTaGAGACCaa	MLA3 K926Y mutation	This study
	MLA3_K926Y_rv	ttGGTCTCtAATATACGTGCGGGTCAGCATACAAGGCACGCCTCACCACAtGAGACCtt	MLA3 K926Y mutation	This study
	MLA3_K926W_fw	aaGGTCTCaTGTGGTGAGGCGTGCCTTGTGGGCTGACCCGCACGTATATTaGAGACCaa	MLA3 K926W mutation	This study
	MLA3_K926W_rv	ttGGTCTCtAATATACGTGCGGGTCAGCCCACAAGGCACGCCTCACCACAtGAGACCtt	MLA3 K926W mutation	This study
	MLA3_K926E_fw	aaGGTCTCaTGTGGTGAGGCGTGCCTTGGAGGCTGACCCGCACGTATATTaGAGACCaa	MLA3 K926E mutation	This study
	MLA3_K926E_rv	ttGGTCTCtAATATACGTGCGGGTCAGCCTCCAAGGCACGCCTCACCACAtGAGACCtt	MLA3 K926E mutation	This study
